# Comparative Molecular, Innate, and Adaptive Impacts of Chemically Diverse STING Agonists

**DOI:** 10.1101/2025.02.21.639458

**Authors:** Nobuyo Mizuno, Dylan Boehm, Kevin Jimenez-Perez, Jinu Abraham, Laura Springgay, Ian Rose, Victor R. DeFilippis

## Abstract

Pharmacologic activation of the innate immune response is being actively being pursued for numerous clinical purposes including enhancement of vaccine potency and potentiation of anti-cancer immunotherapy. Pattern recognition receptors (PRRs) represent especially useful targets for these efforts as their engagement by agonists can trigger signaling pathways that associate with phenotypes desirable for specific immune outcomes. Stimulator of interferon genes (STING) is an ER-resident PRR reactive to cyclic dinucleotides such as those synthesized endogenously in response to cytosolic dsDNA. STING activation leads to transient generation of type I interferon (IFN-I) and proinflammatory responses that augment immunologically relevant effects including antiviral responses, antigen presentation, immune cell trafficking, and immunogenic cell death. In recent years engineered cyclic dinucleotides and small molecules have been discovered that induce STING and safely confer clinically useful outcomes in animal models such as adjuvanticity of anti-microbial vaccines and tumor clearance. Unfortunately, clinical trials examining the efficacy of STING agonists have thus far failed to satisfactorily recapitulate these positive outcomes and this has prevented their translational advancement. A likely relevant yet perplexingly under investigated aspect of pharmacologic STING activation is the diversity of molecular and immune responses that associate with chemical properties of the agonist. Based on this, a comparative survey of these was undertaken using unrelated STING-activating molecules to characterize the molecular, innate, cellular, and immune outcomes they elicit. This was done to inform and direct future studies aimed at designing and selecting agonists appropriate for desired clinical goals. This revealed demonstrable differences between the agonists in potency, transcriptomes, cytokine secretion profiles, immune cell trafficking, and antigen-directed humoral and cell mediated immune responses. As such, this work illustrates that phenotypes deriving from activation of a protein target can be linked to chemical properties of the engaging agonist and thus heightened scrutiny is necessary when selecting molecules to generate specific *in vivo* effects.
