## Supplemental Table 2 for "Comparative Molecular, Innate, and Adaptive Impacts of Chemically Diverse STING Agonists"

### Sheet: Sheet0
Canonical Pathways	DMXAA_5h	diABZI_5h	CDA_5h	DMXAA_24h	diABZI_24h	CDA_24h
Role of Hypercytokinemia/hyperchemokinemia in the Pathogenesis of Influenza	5.516	6.008	5.488	6	5.657	4.379
Retinoic acid Mediated Apoptosis Signaling	2.837	3.153	2.673	3.742	3.464	3
LXR/RXR Activation	-2.874	-3.411	-2.982	-4.116	-3.024	-1.5
Role of NFAT in Cardiac Hypertrophy	-4.837	-4.217	-3.212	-0.632	-2.668	-2.121
CREB Signaling in Neurons	-4.069	-3.354	-3.118	1.225	-2.213	-3.657
Death Receptor Signaling	1.622	2.449	2.041	3.772	3.71	3
Xenobiotic Metabolism General Signaling Pathway	-3.618	-4.017	-3.8	0.192	-2.496	-2.449
Huntington's Disease Signaling	-3.92	-3.286	-2.6	-2.6	-1.789	-2.111
LPS/IL-1 Mediated Inhibition of RXR Function	3.4	3	2.84	3.5	2.138	1.134
Integrin Signaling	-4.648	-3.893	-3.286	2.556	-0.5	-0.816
Interferon Signaling	1.706	2.668	2.5	3.13	3.153	2.5
p70S6K Signaling	-5.376	-3.8	-3.273	-0.447	-1.897	-0.816
Neuropathic Pain Signaling In Dorsal Horn Neurons	-4.439	-2.524	-2.5	-2.294	-1.667	-2
Necroptosis Signaling Pathway	2	1.718	1.768	3.888	3.656	2
TREM1 Signaling	2.236	2.335	1.89	3.656	3.674	1.134
Phagosome Formation	-4.857	-2.997	-2.741	1.782	-0.318	-2.214
Cardiac Hypertrophy Signaling	-3.771	-4.041	-2.846	1.093	-1.698	-1.414
G Beta Gamma Signaling	-4.218	-3.78	-3.545	1.147	-0.707	-1.342
Differential Regulation of Cytokine Production in Intestinal Epithelial Cells by IL-17A and IL-17F	3.606	2.646	2.646	3.162	2.646	N/A
Induction of Apoptosis by HIV1	2.117	1.941	1.667	2.837	3.606	2.236
Crosstalk between Dendritic Cells and Natural Killer Cells	2	2.985	2.711	2.646	2.837	1.134
eNOS Signaling	-4.529	-2.985	-2.236	-1.569	-2.138	-0.816
Role of MAPK Signaling in Inhibiting the Pathogenesis of Influenza	1.768	1.789	2.236	3.128	3.441	1.89
Thrombin Signaling	-4.543	-3.333	-3.307	-0.87	-0.943	-1.134
Activation of IRF by Cytosolic Pattern Recognition Receptors	2.137	2.6	2.683	2.236	2.828	1.508
SPINK1 Pancreatic Cancer Pathway	2.333	2.333	1.667	2.828	2.236	2.449
IL-17 Signaling	2.926	0.885	1.897	4.041	2.921	-1
Glioma Signaling	-4.243	-2.858	-2.711	-0.229	-1.897	-1.633
Aldosterone Signaling in Epithelial Cells	-4.271	-2.828	-2.324	-2.673	-1.414	N/A
Differential Regulation of Cytokine Production in Macrophages and T Helper Cells by IL-17A and IL-17F	3.317	2.449	2.236	3	2.449	N/A
Tumor Microenvironment Pathway	3.16	0.714	1.372	4.18	1.622	-2.309
fMLP Signaling in Neutrophils	-4.919	-3.266	-2.236	-0.894	-0.707	-1
Toll-like Receptor Signaling	2.117	1.789	1.698	3.13	2.111	1.89
Sphingosine-1-phosphate Signaling	-2.874	-3.053	-3.157	-0.209	-1.5	-1.89
Role of PKR in Interferon Induction and Antiviral Response	0.508	2.214	1.667	2.667	2.785	2.668
Synaptogenesis Signaling Pathway	-3.938	-2.887	-1.852	1.414	-1.134	-1.155
Ephrin Receptor Signaling	-2.777	-2.475	-1.732	3.13	0.258	-1.89
CCR3 Signaling in Eosinophils	-3.674	-3	-2.324	-0.243	-1	-2
STAT3 Pathway	-1.48	-2.268	-2.117	0.784	-2.183	-3.317
Actin Cytoskeleton Signaling	-4.23	-3.333	-2.502	1.569	-0.471	0
Paxillin Signaling	-2.828	-3.153	-2.673	2.4	-1	N/A
Calcium Signaling	-3.904	-3.13	-2.357	-0.894	-1.667	N/A
Fc Epsilon RI Signaling	-3.202	-3.157	-2.449	-0.626	-1.155	-1.342
GPCR-Mediated Nutrient Sensing in Enteroendocrine Cells	-3.889	-1.886	-1.606	-1.091	-2.111	-1.342
CXCR4 Signaling	-3.317	-2.959	-2.921	0.192	-0.535	-1.89
Erythropoietin Signaling Pathway	-2.982	-2.771	-1.852	-0.603	-1.877	-1.667
mTOR Signaling	-3.429	-3.43	-3.4	1.091	-0.333	0
Actin Nucleation by ARP-WASP Complex	-2.558	-2.668	-2.84	2.53	1	N/A
NRF2-mediated Oxidative Stress Response	-1.298	-2.921	-2.268	2.117	0.5	-2.449
Apoptosis Signaling	2.111	1.964	1.528	1.89	2.138	1.89
Melanocyte Development and Pigmentation Signaling	-3.528	-2.558	-2.357	0.688	-1.508	-0.816
IL-8 Signaling	-1.86	-2.771	-2.287	2.137	0.426	-1.89
RHOGDI Signaling	2.967	3.4	2.6	-1.528	0.832	N/A
Cardiac Hypertrophy Signaling (Enhanced)	-1.859	-1.97	-1.207	2.245	-0.397	-3.578
Cell Cycle Control of Chromosomal Replication	-1.508	-3	-2.646	4.025	N/A	N/A
VDR/RXR Activation	3.3	1.897	1.667	1.941	1	1.342
PTEN Signaling	0.866	2.502	2.6	-1.095	1.5	2.53
IL-7 Signaling Pathway	-2.828	-2.524	-1.698	-1.414	-1.807	-0.816
Apelin Cardiomyocyte Signaling Pathway	-4.243	-2.837	-2.357	-0.471	-1.155	N/A
RHOA Signaling	-3.452	-1.877	-2.4	-0.5	-1.155	-1.633
Superpathway of Inositol Phosphate Compounds	-3.038	-2.744	-2.921	1.061	0.775	-0.378
Gαq Signaling	-3.742	-3.212	-2.887	-0.756	-0.302	N/A
NAD Signaling Pathway	-2.236	-2.333	-1.567	2.959	0.6	1.155
UVA-Induced MAPK Signaling	-3.578	-3.207	-2.887	0.277	-0.816	N/A
Xenobiotic Metabolism PXR Signaling Pathway	0	-2.2	-2.746	1.095	-2.558	-2.121
PPAR Signaling	-2.236	-0.962	-0.816	-3.9	-2.357	0.447
HGF Signaling	-2.596	-2.414	-1.89	1.633	-0.277	-1.89
Role of RIG1-like Receptors in Antiviral Innate Immunity	2.183	1.941	1.667	1.414	2.121	1.342
Macropinocytosis Signaling	-3.273	-2.496	-2.309	0.243	-0.707	-1.633
Synaptic Long Term Potentiation	-4.117	-2.353	-1.633	-0.209	-1	-1.342
ERK/MAPK Signaling	-3.556	-2.271	-2	1.567	-0.471	-0.707
Fcγ Receptor-mediated Phagocytosis in Macrophages and Monocytes	-3.888	-3.272	-2.132	0.943	-0.302	0
Regulation of Cellular Mechanics by Calpain Protease	-2.84	-2.714	-3.051	0.905	1	N/A
Osteoarthritis Pathway	3.615	1.622	0.845	2.795	1.3	-0.302
Dermatan Sulfate Biosynthesis	-1.807	-2.121	-2.333	-1.342	-2.828	N/A
ERBB4 Signaling	-4.146	-3	-2.496	-0.277	-0.447	N/A
Regulation of eIF4 and p70S6K Signaling	-3.578	-2.673	-2.111	1.508	0.447	N/A
FcγRIIB Signaling in B Lymphocytes	-3.578	-2.84	-2.111	0.302	-1.414	N/A
Growth Hormone Signaling	-2.646	-1.886	-1.604	-1.5	-1.265	-1.342
Insulin Secretion Signaling Pathway	-3.796	-2.53	-1.859	0.302	-1.633	0
NGF Signaling	-2.53	-3.138	-2.4	1.414	0.632	0
Signaling by Rho Family GTPases	-3.098	-2.874	-2.535	1.3	-0.243	0
AMPK Signaling	-2.771	-2.746	-2.4	0.209	-0.905	-1
FAT10 Signaling Pathway	2.449	1.633	1.633	2.236	2	N/A
RAC Signaling	-2.333	-2.683	-2.524	2	0.333	N/A
Sumoylation Pathway	1.667	2.524	3.153	-0.688	1	0.816
VEGF Family Ligand-Receptor Interactions	-3.53	-2.828	-2	0.471	0	-1
Acute Phase Response Signaling	1.408	1.313	1.622	2.534	1.3	-1.604
GNRH Signaling	-3.394	-1.859	-1.616	0.577	-1.508	-0.816
IGF-1 Signaling	-2.335	-2.294	-1.606	1.528	-0.333	-1.633
Sperm Motility	-3.413	-2.309	-2.183	-0.426	-0.378	-1
Ephrin B Signaling	-2.357	-2.5	-2.138	1.342	-1.342	N/A
Role of MAPK Signaling in Promoting the Pathogenesis of Influenza	-0.354	-1.698	-1.147	3.53	2.5	0.447
α-Adrenergic Signaling	-4.264	-2.673	-2.183	-0.535	N/A	N/A
Netrin Signaling	-2.982	-2.828	-2.646	1	N/A	N/A
CSDE1 Signaling Pathway	2.714	1.155	1.414	1.89	2.236	N/A
Gα12/13 Signaling	-3.28	-3	-2.236	0	-0.775	N/A
MYC Mediated Apoptosis Signaling	1.46	1.732	1	2.357	1.732	1
PD-1, PD-L1 cancer immunotherapy pathway	3.221	1.768	0.816	1.859	1.606	0
Estrogen Receptor Signaling	-1.659	-1.871	-1.18	2.021	0	-2.496
P2Y Purigenic Receptor Signaling Pathway	-2.592	-2.2	-1.706	1	-0.577	-1.134
Renal Cell Carcinoma Signaling	-2.524	-2.183	-1.604	1.155	-0.707	-1
Unfolded protein response	2.558	0.333	0.707	3.317	2.236	N/A
PI3K Signaling in B Lymphocytes	-3.048	-2.137	-0.898	-0.186	-1.5	-1.342
Angiopoietin Signaling	-1.46	-2.111	-2.333	1.5	-0.707	-1
MIF Regulation of Innate Immunity	2.524	0.816	1.134	2.714	1.89	N/A
Apelin Endothelial Signaling Pathway	-1.543	-2.401	-1.3	1.177	0.728	-1.89
Antiproliferative Role of Somatostatin Receptor 2	-3	-2.496	-1.897	0.632	-1	N/A
Breast Cancer Regulation by Stathmin1	-1.031	-1.294	-1.238	0.677	-1.364	-3.4
GP6 Signaling Pathway	-3.053	-2.985	-1.155	0.784	-1	N/A
Dermatan Sulfate Biosynthesis (Late Stages)	-1.667	-1.633	-1.633	-1.342	-2.646	N/A
Apelin Pancreas Signaling Pathway	-3.153	-2.121	-1.633	-1.265	-0.707	N/A
3-phosphoinositide Biosynthesis	-2.077	-2.043	-2.2	1.3	1.069	0
tRNA Charging	2.357	0.447	1.633	2.121	2.121	N/A
Endothelin-1 Signaling	-2.774	-1.622	-0.822	1.48	1.134	-0.832
Ovarian Cancer Signaling	-1.8	-2.668	-2.138	1.213	-0.816	N/A
Glioma Invasiveness Signaling	-1.976	-2.236	-2.183	1.147	0.632	0.447
FLT3 Signaling in Hematopoietic Progenitor Cells	-1.915	-2.268	-1.342	1.789	0.302	1
Coronavirus Pathogenesis Pathway	0.679	-1.753	-1.857	-1.511	-0.667	-2.132
Neuroprotective Role of THOP1 in Alzheimer's Disease	1	1.897	1.897	0.775	2	1
PAK Signaling	-2.353	-2.357	-1.886	1.606	-0.302	0
Apelin Adipocyte Signaling Pathway	-1	-2.668	-1.807	0.277	-0.832	-1.89
Cell Cycle: G2/M DNA Damage Checkpoint Regulation	3.464	2.333	2.646	0	N/A	N/A
Opioid Signaling Pathway	-2.944	-2.38	-1.64	0.555	0.218	-0.632
cAMP-mediated signaling	-2.142	-1.441	-0.973	-1.067	-0.186	-2.53
Role of IL-17F in Allergic Inflammatory Airway Diseases	1.964	0.832	1.265	2.121	2.121	N/A
Mouse Embryonic Stem Cell Pluripotency	-3.087	-1.8	-1.528	0.894	-0.535	-0.447
Hepatic Fibrosis Signaling Pathway	-0.427	-0.64	-0.894	2.951	1.571	-1.807
Xenobiotic Metabolism CAR Signaling Pathway	-0.283	-1.606	-1.706	0.557	-1.789	-2.333
Insulin Receptor Signaling	-1.313	-2.263	-2.117	0.426	-1.155	-1
Sirtuin Signaling Pathway	-2	-2.846	-2.058	0.632	-0.392	0.333
Glioblastoma Multiforme Signaling	-1.857	-1.808	-1.521	1.347	-0.277	-1.414
NER (Nucleotide Excision Repair, Enhanced Pathway)	-1.257	-1.604	-1.414	0.894	1	2
Leukocyte Extravasation Signaling	-3.15	-2.402	-2.082	0.316	-0.209	0
D-myo-inositol-5-phosphate Metabolism	-1.75	-1.4	-2.294	1.177	1.155	-0.378
Coagulation System	0.577	1	1	1.667	2.53	1.342
Melanoma Signaling	-2.5	-2.496	-1.508	1.155	-0.447	N/A
HIF1α Signaling	-1.687	-1.732	-1.64	1.387	1.061	-0.577
Renin-Angiotensin Signaling	-2.53	-2.043	-1.4	0.2	0.905	-1
WNT/β-catenin Signaling	1.121	1.528	2	1	1.414	1
Endocannabinoid Developing Neuron Pathway	-1.715	-2.132	-1.147	1.789	1.265	N/A
TNFR1 Signaling	2.294	0.832	0.577	1.807	2.53	N/A
Hypoxia Signaling in the Cardiovascular System	1.807	0.707	1.342	2.828	1.342	N/A
3-phosphoinositide Degradation	-1.833	-1.569	-1.877	1.569	1.155	0
Dopamine-DARPP32 Feedback in cAMP Signaling	-3.015	-1.147	-0.688	-1.043	-1.265	-0.816
PEDF Signaling	-1.4	-2.183	-2.309	1.147	0.905	N/A
Ceramide Signaling	2.058	0.626	-0.471	2.837	0.905	-1
Oncostatin M Signaling	0.655	1.069	1.069	3.207	1.414	0.447
Non-Small Cell Lung Cancer Signaling	-2.837	-2.183	-1.604	0.775	0.447	N/A
Reelin Signaling in Neurons	-3.202	-2.132	-1.5	-0.426	-0.535	N/A
PDGF Signaling	-1.852	-1.347	-1	2.711	0.832	0
IL-2 Signaling	-2.558	-2.183	-1.604	0.577	-0.816	N/A
Endometrial Cancer Signaling	-2.668	-2.324	-1.387	0.905	0.447	N/A
Regulation of Actin-based Motility by Rho	-2.117	-1.807	-2.309	1.414	0	N/A
VEGF Signaling	-2.2	-1.964	-1	2.132	0.333	N/A
Natural Killer Cell Signaling	-2.4	-1.443	-1.093	0.566	1.279	-0.816
Adrenomedullin signaling pathway	-2.216	-2.111	-1.298	1.474	0.186	-0.302
IL-15 Production	-0.729	-1.8	-1.528	1.134	-0.655	-1.732
SPINK1 General Cancer Pathway	-2.711	-2.357	-1.604	0.5	-0.378	N/A
iNOS Signaling	1.4	1.265	1.265	1.941	1.667	N/A
Endoplasmic Reticulum Stress Pathway	1.89	N/A	1	2.646	2	N/A
HMGB1 Signaling	1.192	-0.603	-0.169	3	2.524	0
CNTF Signaling	-2.683	-1.886	-1.069	1.069	-0.333	-0.447
NF-κB Activation by Viruses	-1.715	-2.828	-2.5	0.426	0	N/A
Chemokine Signaling	-2.191	-0.962	-1.347	0.655	-0.277	-2
IL-6 Signaling	1.109	0.343	0.577	2.846	1.706	-0.816
Xenobiotic Metabolism AHR Signaling Pathway	-0.87	-0.535	-1.5	0.229	-1.604	-2.646
Telomerase Signaling	-2.475	-2.065	-1	1.387	0.333	N/A
Melatonin Signaling	-2.268	-2.309	-2.138	-0.535	N/A	N/A
HOTAIR Regulatory Pathway	-0.149	-1.095	-1.091	1.461	1.414	-2
Aryl Hydrocarbon Receptor Signaling	0.905	1.616	1.095	2.414	0.853	0.277
Nitric Oxide Signaling in the Cardiovascular System	-3	-2.357	-0.943	0.209	0.632	N/A
Tumoricidal Function of Hepatic Natural Killer Cells	0.707	0.816	0.447	1.89	2.121	1
UVB-Induced MAPK Signaling	-1.279	-2.138	-1.265	-1.155	-1.134	N/A
p38 MAPK Signaling	0.905	0.18	1.043	2.646	1.698	0.447
GDNF Family Ligand-Receptor Interactions	-2.6	-1.886	-1.698	0.277	0	-0.447
D-myo-inositol (1,4,5,6)-Tetrakisphosphate Biosynthesis	-0.927	-1.043	-1.789	1.633	1.508	0
D-myo-inositol (3,4,5,6)-tetrakisphosphate Biosynthesis	-0.927	-1.043	-1.789	1.633	1.508	0
Ethanol Degradation IV	-1.414	-2	-2.449	0	-1	N/A
TNFR2 Signaling	2.5	0.447	0.447	1.414	2	N/A
Acute Myeloid Leukemia Signaling	-1.715	-2.294	-1.789	0.626	0	-0.378
Colorectal Cancer Metastasis Signaling	-0.426	-0.405	-0.566	2.889	1.715	-0.775
Autophagy	-0.114	-0.277	0.333	2.667	1.961	1.414
ERK5 Signaling	-0.784	-1.342	-0.5	1.807	-0.302	-2
Relaxin Signaling	-2.475	-1.807	-1.155	0.943	-0.333	N/A
PPARα/RXRα Activation	-1.54	0.333	0	-2.795	-2.041	0
Neurotrophin/TRK Signaling	-2.646	-1.964	-0.943	0.775	0.378	N/A
Agrin Interactions at Neuromuscular Junction	-0.577	-2.121	-1.265	2.714	N/A	N/A
Purine Nucleotides Degradation II (Aerobic)	1	0.378	0.816	2.236	2.236	N/A
Superpathway of Cholesterol Biosynthesis	-3	-2	N/A	1.633	N/A	N/A
Inflammasome pathway	0	1.414	1.633	1.342	2.236	N/A
Estrogen-Dependent Breast Cancer Signaling	-0.626	-2.324	-1.155	2.138	0.378	N/A
ERBB Signaling	-2.121	-1.877	-1.886	0.655	0	N/A
Cardiac β-adrenergic Signaling	-2.335	-1.5	-1.698	-0.258	-0.632	0
Androgen Signaling	-2.785	-1.807	-1.291	0.471	0	N/A
Guanosine Nucleotides Degradation III	0.707	0.816	0.816	2	2	N/A
UVC-Induced MAPK Signaling	-1.789	-1.941	-1.941	0.632	N/A	N/A
ERB2-ERBB3 Signaling	-1.46	-1.414	-0.535	1.732	1.134	N/A
Epithelial Adherens Junction Signaling	-1.896	-0.707	1.225	1.091	0.302	1
Tryptophan Degradation III (Eukaryotic)	-1.508	-0.447	N/A	-2.236	-2	N/A
LPS-stimulated MAPK Signaling	-1.567	-2.357	-1.807	0.447	0	N/A
BMP signaling pathway	-1.225	-2	-1.387	1.155	-0.378	N/A
Cholecystokinin/Gastrin-mediated Signaling	-1.18	-0.667	-0.707	1.671	1	-0.816
Amyotrophic Lateral Sclerosis Signaling	0.378	0	0.5	0.688	2.828	1.633
Neuroinflammation Signaling Pathway	0.567	0.819	0.882	2.194	1.524	0
BER (Base Excision Repair) Pathway	-0.655	-1.414	-1.414	2.496	N/A	N/A
Notch Signaling	1.633	1.89	2.449	N/A	N/A	N/A
Kinetochore Metaphase Signaling Pathway	1.147	0.302	-0.333	4.158	N/A	N/A
Regulation Of The Epithelial Mesenchymal Transition By Growth Factors Pathway	-0.593	-1.313	-1.067	1.622	0.209	-1.134
MIF-mediated Glucocorticoid Regulation	1.807	0	0.447	2.333	1.342	N/A
Senescence Pathway	-1.134	-1.395	-1.576	-0.63	0.822	0.277
Coronavirus Replication Pathway	0.302	-1.134	-0.816	1.732	0.447	1.342
Glutathione-mediated Detoxification	-1.941	-2	N/A	-0.378	-1.414	N/A
p53 Signaling	1.095	1.789	0.243	0	1.414	1.134
Prolactin Signaling	-2.611	-1.225	-0.853	0	0.577	-0.378
Retinoate Biosynthesis I	0	-1.89	-1.633	2.121	N/A	N/A
UDP-N-acetyl-D-galactosamine Biosynthesis II	0.378	0.816	-0.447	2	2	N/A
Oleate Biosynthesis II (Animals)	-1.633	-2	-2	N/A	N/A	N/A
Corticotropin Releasing Hormone Signaling	-1.859	-0.447	-0.471	-1.414	-1.414	N/A
IL-23 Signaling Pathway	1.347	0.277	1	1.698	1.265	N/A
Antioxidant Action of Vitamin C	-0.378	1	0.832	-1.698	-0.632	1
Neuregulin Signaling	-1.3	-1.279	-1.291	0.775	-0.447	-0.447
Amyloid Processing	-2.828	-1.342	-1.342	N/A	N/A	N/A
Apelin Cardiac Fibroblast Signaling Pathway	-2.121	-0.707	-1.342	-0.333	-1	N/A
Ethanol Degradation II	-0.333	-2	-2.449	0.707	N/A	N/A
MSP-RON Signaling In Macrophages Pathway	-0.714	-0.73	0	1.715	1.177	1.134
RAN Signaling	3	N/A	N/A	2.449	N/A	N/A
The Visual Cycle	-0.447	-1.633	-1.342	2	N/A	N/A
Endocannabinoid Neuronal Synapse Pathway	-1.976	-1.414	-0.775	0.243	0	-1
Salvage Pathways of Pyrimidine Ribonucleotides	-0.87	0	-0.688	1.706	1.134	1
B Cell Activating Factor Signaling	-0.471	-1.89	-1.342	0.816	0.816	N/A
JAK/STAT Signaling	-0.801	-0.962	-0.626	1.46	1.069	-0.378
Retinol Biosynthesis	0.905	-0.707	-0.378	2.828	0.447	N/A
GM-CSF Signaling	-1.512	-1.043	0	1.706	0.577	0.378
FAT10 Cancer Signaling Pathway	1.46	-0.5	-0.277	1.291	1.667	N/A
Urate Biosynthesis/Inosine 5'-phosphate Degradation	0.707	0	0.447	2	2	N/A
PI3K/AKT Signaling	1.109	0	0	2.646	1.387	0
Gαi Signaling	-0.18	-0.626	-0.426	0.784	1.387	-1.667
Glycolysis I	0.378	N/A	N/A	2.449	2.236	N/A
Thyroid Cancer Signaling	-0.928	-1.706	-1.342	1.069	0	N/A
4-1BB Signaling in T Lymphocytes	1.732	0.378	0.447	1.134	1.342	N/A
Dilated Cardiomyopathy Signaling Pathway	-1.372	-0.5	-2	-0.243	-0.905	0
TWEAK Signaling	0	0.707	0.816	1.155	2.333	N/A
Chondroitin Sulfate Degradation (Metazoa)	-0.816	-0.378	-0.816	-2	-1	N/A
Semaphorin Neuronal Repulsive Signaling Pathway	0.14	1.633	0.209	-0.6	-0.775	-1.633
Pancreatic Adenocarcinoma Signaling	0.822	-0.218	0.471	2.524	0.905	N/A
14-3-3-mediated Signaling	-1.915	-1	-0.894	1.091	0	N/A
NAD Salvage Pathway II	-1.667	-1.342	-1.89	0	N/A	N/A
Lymphotoxin β Receptor Signaling	-0.853	-1.155	0.378	1.069	1.414	N/A
TGF-β Signaling	0	-1.512	-1.46	1.069	-0.816	N/A
Estrogen-mediated S-phase Entry	1.265	-0.707	0.378	2.496	0	N/A
RANK Signaling in Osteoclasts	-1.567	-1.789	-0.728	0.688	0	N/A
Complement System	0.333	-1	-0.447	-0.577	-1.265	-1.134
Vitamin-C Transport	2.121	N/A	N/A	1.633	1	N/A
MSP-RON Signaling In Cancer Cells Pathway	-0.283	-1.219	0	2.746	0.5	N/A
April Mediated Signaling	-1.091	-1.134	-1.134	0	1.342	N/A
Sphingomyelin Metabolism	-1.342	-1.342	-2	N/A	N/A	N/A
IL-3 Signaling	-1.567	-0.816	0	1.528	0.302	-0.447
Role of BRCA1 in DNA Damage Response	-0.447	0	-0.905	0.832	1.134	1.342
Th1 Pathway	-2.213	-0.801	-0.169	-0.729	0	-0.707
ATM Signaling	0.784	0	0.707	1.069	0.707	1.342
Pyrimidine Ribonucleotides Interconversion	-0.775	-0.707	-1.414	0.707	-1	N/A
Superpathway of D-myo-inositol (1,4,5)-trisphosphate Metabolism	-2.887	-1.633	N/A	N/A	N/A	N/A
Cyclins and Cell Cycle Regulation	-0.626	0.333	0.707	2.84	N/A	0
Inhibition of ARE-Mediated mRNA Degradation Pathway	0.48	0.557	0.6	1.633	1.155	0
Mitotic Roles of Polo-Like Kinase	-1.604	-1.134	N/A	1.667	N/A	N/A
Thrombopoietin Signaling	-1.512	-0.688	-0.471	0.728	1	0
Bladder Cancer Signaling	-0.632	-1	-0.632	2.121	N/A	N/A
Role of Pattern Recognition Receptors in Recognition of Bacteria and Viruses	0.289	1.061	0.6	0.667	1.732	0
Pyridoxal 5'-phosphate Salvage Pathway	-1.043	-0.775	-1.069	1	0.447	N/A
Pyrimidine Ribonucleotides De Novo Biosynthesis	-0.5	-0.707	-1.414	0.707	-1	N/A
Role of IL-17A in Psoriasis	1.342	1.342	N/A	1.633	N/A	N/A
Protein Kinase A Signaling	-0.653	-0.492	-0.263	-1	1.177	-0.707
Cell Cycle Regulation by BTG Family Proteins	-0.378	-2	N/A	1.89	N/A	N/A
Apelin Muscle Signaling Pathway	N/A	-2.236	N/A	2	N/A	N/A
Inhibition of Matrix Metalloproteases	-0.5	1	0.378	-0.632	-1.667	N/A
1D-myo-inositol Hexakisphosphate Biosynthesis II (Mammalian)	-2.121	-2	N/A	N/A	N/A	N/A
Phosphatidylglycerol Biosynthesis II (Non-plastidic)	-1.134	-1.633	-1.342	N/A	N/A	N/A
CDP-diacylglycerol Biosynthesis I	-1.134	-1.633	-1.342	N/A	N/A	N/A
Apelin Liver Signaling Pathway	0.378	-1.342	N/A	1.897	0.447	N/A
NAD Phosphorylation and Dephosphorylation	-2	N/A	-2	N/A	N/A	N/A
IL-1 Signaling	0.962	-0.302	-0.302	1.604	0.816	N/A
Cell Cycle: G1/S Checkpoint Regulation	0.378	0.471	0	-1.5	0.632	1
D-myo-inositol (1,3,4)-trisphosphate Biosynthesis	-2.333	-1.633	N/A	N/A	N/A	N/A
IL-17A Signaling in Airway Cells	-0.73	0.258	0.632	1	1.265	N/A
ILK Signaling	-0.13	-1.298	-0.539	1.915	0	0
Folate Transformations I	1.633	N/A	N/A	2.236	N/A	N/A
Gαs Signaling	-1	0	0	1.698	1.155	0
Intrinsic Prothrombin Activation Pathway	-0.447	-1	N/A	1	1.342	N/A
Production of Nitric Oxide and Reactive Oxygen Species in Macrophages	-1.132	-0.149	-0.949	0.649	0.6	-0.277
Endocannabinoid Cancer Inhibition Pathway	0.14	-0.333	-0.522	-0.365	0.688	1.667
PFKFB4 Signaling Pathway	0	-0.535	-0.277	1.265	1.633	N/A
FGF Signaling	-1.4	-0.894	-0.5	0.5	-0.302	N/A
Superpathway of Citrulline Metabolism	1.342	N/A	N/A	2.236	N/A	N/A
BEX2 Signaling Pathway	0.577	0.302	0.632	0.535	1.508	N/A
Th2 Pathway	-1.021	0.186	0.626	-1.183	0.447	N/A
CD40 Signaling	-0.686	-0.728	0.277	0.243	1.508	N/A
Glutathione Redox Reactions I	-1	N/A	N/A	1	-1.342	N/A
BAG2 Signaling Pathway	0.688	-0.333	0.577	0.632	0.632	0.447
IL-17A Signaling in Gastric Cells	1.414	0.447	0.447	1	N/A	N/A
Role of CHK Proteins in Cell Cycle Checkpoint Control	0.775	0	0	-1	1	0.447
Fatty Acid α-oxidation	-0.816	N/A	-1.342	1	N/A	N/A
Small Cell Lung Cancer Signaling	-0.392	-1.604	0.333	0.5	0.302	N/A
CDK5 Signaling	0	0	0	1.807	-0.447	-0.816
WNT/Ca+ pathway	-1.342	-0.816	-0.447	0	-0.447	N/A
Inhibition of Angiogenesis by TSP1	-0.333	-1	0	0.707	1	N/A
Ferroptosis Signaling Pathway	0.603	-0.333	-0.18	-0.539	0.535	-0.832
CD27 Signaling in Lymphocytes	-0.209	-1.155	-0.905	-0.302	-0.447	N/A
D-myo-inositol (1,4,5)-trisphosphate Degradation	-3	N/A	N/A	N/A	N/A	N/A
EGF Signaling	-1.043	-0.728	-0.258	0.258	0.707	N/A
Eicosanoid Signaling	0.378	N/A	N/A	1.134	1.342	N/A
Dermatan Sulfate Degradation (Metazoa)	-1	-0.707	-1.134	N/A	N/A	N/A
Leptin Signaling in Obesity	-1.291	-0.905	-0.632	0	0	N/A
NAD biosynthesis II (from tryptophan)	-0.816	N/A	N/A	-2	N/A	N/A
Role of JAK1, JAK2 and TYK2 in Interferon Signaling	-0.707	0	-0.447	-0.447	N/A	-1
Cholesterol Biosynthesis III (via Desmosterol)	-2.449	N/A	N/A	N/A	N/A	N/A
Cholesterol Biosynthesis I	-2.449	N/A	N/A	N/A	N/A	N/A
Cholesterol Biosynthesis II (via 24,25-dihydrolanosterol)	-2.449	N/A	N/A	N/A	N/A	N/A
Tryptophan Degradation to 2-amino-3-carboxymuconate Semialdehyde	-0.447	N/A	N/A	-2	N/A	N/A
Role of PI3K/AKT Signaling in the Pathogenesis of Influenza	0	-0.277	-0.378	0.632	1.134	N/A
IL-9 Signaling	-0.688	-1	-0.378	0	0.333	N/A
IL-22 Signaling	-0.302	-0.378	-0.447	0.816	0.447	N/A
Type II Diabetes Mellitus Signaling	-0.354	-0.728	-0.632	0	0.632	N/A
HER-2 Signaling in Breast Cancer	-0.453	0.457	-0.507	0.617	0.192	0
dTMP De Novo Biosynthesis	N/A	N/A	N/A	2	N/A	N/A
Superpathway of Serine and Glycine Biosynthesis I	2	N/A	N/A	N/A	N/A	N/A
Folate Polyglutamylation	2	N/A	N/A	N/A	N/A	N/A
Superpathway of Methionine Degradation	0	N/A	N/A	2	N/A	N/A
Granzyme B Signaling	0	0.447	0.447	1	N/A	N/A
Assembly of RNA Polymerase I Complex	1.89	N/A	N/A	N/A	N/A	N/A
Remodeling of Epithelial Adherens Junctions	-0.816	N/A	N/A	1	N/A	N/A
Pyrimidine Deoxyribonucleotides De Novo Biosynthesis I	-0.333	N/A	N/A	1.414	N/A	N/A
Role of p14/p19ARF in Tumor Suppression	0.905	0.816	0	0	0	N/A
Glutaryl-CoA Degradation	-1.633	N/A	N/A	N/A	N/A	N/A
Colanic Acid Building Blocks Biosynthesis	-1.633	N/A	N/A	N/A	N/A	N/A
Extrinsic Prothrombin Activation Pathway	N/A	N/A	N/A	N/A	1.342	N/A
Adenosine Nucleotides Degradation II	0.378	0.447	0.447	N/A	N/A	N/A
Chondroitin and Dermatan Biosynthesis	-1	N/A	N/A	N/A	N/A	N/A
Superpathway of Geranylgeranyldiphosphate Biosynthesis I (via Mevalonate)	N/A	N/A	N/A	1	N/A	N/A
Superoxide Radicals Degradation	N/A	N/A	N/A	1	0	N/A
Sphingosine and Sphingosine-1-phosphate Metabolism	-1	N/A	N/A	N/A	N/A	N/A
nNOS Signaling in Neurons	-1	N/A	N/A	0	N/A	N/A
Prostanoid Biosynthesis	0	0	N/A	0.447	-0.447	N/A
Cysteine Biosynthesis III (mammalia)	0.333	N/A	N/A	N/A	N/A	N/A
Methionine Degradation I (to Homocysteine)	0.333	N/A	N/A	N/A	N/A	N/A
